# An iron acquisition system promotes *Bifidobacterium longum* fitness in competitive early life gut communities

**DOI:** 10.64898/2026.11.15.766743

**Authors:** Luke Acton, Cho Zin Soe, Magdalena Kujawska, Jerry Augustine, Dodzi Kwaku Jnr. Senoo, Hannah Trivett, Shabhonam Caim, Ayuki Shimpo, Callum Clark, Lisa Friess, Douwe van Sinderen, Peter T Chivers, Lindsay J Hall

## Abstract

Iron availability influences the composition of the gut microbiota, yet the mechanisms that enable beneficial bacteria to acquire iron and compete within iron-variable communities remain poorly understood. Here, we identify Fei (<u>Fe</u> import), an iron-responsive acquisition system that promotes the fitness of *Bifidobacterium longum* subsp. *longum*, a prevalent member of the early-life gut microbiota. Comparative profiling of 20 bifidobacterial strains revealed substantial inter- and intraspecies variation in growth under iron limitation, with multiple *B. longum* subsp. *longum* strains maintaining comparatively robust growth. Transcriptomic analysis identified a four-gene locus, *feiMQOX*, that was strongly induced during iron depletion and returned towards control expression following iron supplementation. The complete locus was highly conserved within *B. longum* subsp. *longum* but unevenly distributed across the wider genus. Disruption of individual Fei components impaired growth and reduced cell-associated iron under iron-restricted conditions, while metal-binding studies of purified FeiX demonstrated a physiological preference for Fe(II). FeiX also provided a pronounced fitness advantage during competition with an infant-derived *Enterococcus faecalis* isolate, particularly under iron limitation. Finally, analysis of longitudinal metagenomic data from Bangladeshi infants demonstrated that Fei is present within infant gut communities and that its abundance changes following iron supplementation. Together, these findings identify a lineage-associated iron-acquisition system that connects micronutrient availability with bifidobacterial physiology and competitive fitness. More broadly, our findings establish strain-level micronutrient acquisition as a potentially important determinant of beneficial bacterial fitness within the developing gut microbiota.
