## Supplementary Tables for "An iron acquisition system promotes *Bifidobacterium longum* fitness in competitive early life gut communities"

### Sheet: Sheet1
Strain	Accession	Sequence_provenance
B_11	Gp0479877	in-house
B_19	Gp0479884	in-house
B_30	Gp0479826	in-house
B_36	Gp0479832	in-house
B_38	Gp0479833	in-house
B_4	Gp0479813	in-house
B_41	Gp0479836	in-house
B_45	Gp0479840	in-house
B_54	Gp0479846	in-house
B_55	Gp0479885	in-house
B_56	Gp0479847	in-house
B_61	Gp0479852	in-house
B_67	Gp0479857	in-house
B_68	Gp0479858	in-house
B_69	Gp0479859	in-house
B_73	Gp0479863	in-house
B_74	Gp0479864	in-house
B_75	Gp0479865	in-house
B_79	Gp0479868	in-house
B_actinocoloniiforme_DSM22766	CP011786	public
B_adolescentis_1-11	CP028341	public
B_adolescentis_22L	CP007443	public
B_adolescentis_6	CP023005	public
B_adolescentis_ATCC15703	AP009256	public
B_adolescentis_BBMN23	CP010437	public
B_adolescentis_iVS-1	CP123050	public
B_adolescentis_P2P3	CP024959	public
B_adolescentis_ZJ2	CP047129	public
B_aerophilum_TRE17	GCA_010667685.1	public
B_aesculapii_DSM26737	BCFK00000000.1	public
B_amazonense_DSM112548	JAFEJT020000001.1	public
B_animalis_subsp_animalis_2006B	RSDB00000000	public
B_animalis_subsp_animalis_2022B	RSDC00000000	public
B_animalis_subsp_animalis_ATCC25527	CP002567	public
B_animalis_subsp_animalis_ATCC27672	AWFQ01	public
B_animalis_subsp_animalis_LH_828	Gp0565436	public
B_animalis_subsp_animalis_LH_866	Gp0565438	public
B_animalis_subsp_animalis_LH_948	Gp0565455	public
B_animalis_subsp_animalis_MCC0483	AWFK01	public
B_animalis_subsp_animalis_MCC1489	AWFO01	public
B_animalis_subsp_animalis_YL2	NZ_CP015407.2	public
B_animalis_subsp_lactis_1316B	GCA_004154565.1	public
B_animalis_subsp_lactis_1528B	GCA_004154555.1	public
B_animalis_subsp_lactis_1802B	GCA_004154655.1	public
B_animalis_subsp_lactis_1808B	GCA_004154545.1	public
B_animalis_subsp_lactis_1813B	GCA_004154525.1	public
B_animalis_subsp_lactis_2007B	GCA_004154645.1	public
B_animalis_subsp_lactis_2011B	GCA_004154455.1	public
B_animalis_subsp_lactis_ATCC27536	AWFL01	public
B_animalis_subsp_lactis_ATCC27674	AWFM01	public
B_anseris_Goo31D	NZ_NMYC00000000	public
B_apousia_JCM34587	VMHK01	public
B_apousia_M0109	JACFQF01	public
B_apousia_W8115	JACFRS01	public
B_apri_DSM100238	GCA_009299485.1	public
B_asteroides_1460B	NZ_PCHJ00000000.1	public
B_asteroides_DSM20089	NZ_CP017696.1	public
B_asteroides_ESL0170	NZ_QGLH00000000.1	public
B_asteroides_ESL0198	NZ_QGLJ00000000.1	public
B_asteroides_ESL0199	NZ_QGLK00000000.1	public
B_asteroides_Hma3	NZ_JXJS00000000.1	public
B_asteroides_VRA9sqn	GCA_009683175.1	public
B_asteroides_W8109	JACFPA010000000.1	public
B_asteroides_W8118	JACFPB000000000.1	public
B_asteroides_W8130	JACFPC000000000.1	public
B_biavatii_DSM23969	JGYN00000000.1	public
B_bifidum_BF3	CP010412	public
B_bifidum_BGN4	CP001361	public
B_bifidum_CNCMI-4319	CP058603	public
B_bifidum_DSM20456	AP012323	public
B_bifidum_JCM7004	AP018131	public
B_bifidum_PRL2010	CP001840	public
B_bifidum_S17	CP002220	public
B_bifidum_S6	CP022723	public
B_bifidum_TMC_3115	AP018132	public
B_bifidum_VSI20	CP118071	public
B_bohemicum_DSM22767	JGYP00000000.1	public
B_bombi_DSM19703	ATLK00000000.1	public
B_boum_An918	JADYTP01	public
B_boum_LMG10736	JGYQ00000000.1	public
B_boum_WCA130P534B	GCA_012844085.1	public
B_breve_BIF195	CP102536	public
B_breve_BR3	CP010413	public
B_breve_DRBB26	CP021390	public
B_breve_JCM7019	CP006713	public
B_breve_JR01	CP040931	public
B_breve_JSRL01	CP045646	public
B_breve_LMC520	CP019596	public
B_breve_lw01	CP034192	public
B_breve_S27	CP006716	public
B_breve_UCC2003	CP000303	public
B_callimiconis_2028B	NZ_QXGJ00000000	public
B_callimiconis_CP1	JAFEJY010000001.1	public
B_callitrichidarum_TRI5	NZ_QFFM00000000.1	public
B_callitrichos_DSM23973	JGYS00000000.1	public
B_callitrichos_RST27	GCA_008698085.1	public
B_callitrichos_UMA51804	GCA_003024955.1	public
B_callitrichos_UMA51805	GCA_003024945.1	public
B_canis_GSD1FS	NZ_WNLP01000001.1	public
B_castoris_2020B	NZ_QXGI00000000	public
B_castoris_LH_775	Gp0563733	in-house
B_castoris_LH_805	Gp0565435	in-house
B_castoris_LH_867	Gp0565439	in-house
B_castoris_LH_950	Gp0565457	in-house
B_castoris_LH_955	Gp0565461	in-house
B_castoris_LH_967	Gp0565469	in-house
B_castoris_LH_971	Gp0565471	in-house
B_castoris_LH_976	Gp0565476	in-house
B_castoris_LH_980	Gp0565479	in-house
B_catenulatum_DSM16992	AP012325.1	public
B_catulorum_MRM8_19	GCA_003129925.1	public
B_cebidarum_LMG31469	NZ_WBVS01000001.1	public
B_choerinum_FMB1	GCA_002761235.1	public
B_choerinum_LMG10510	JGYU00000000.1	public
B_choladohabitans_JCM34586	JACFPL01	public
B_choladohabitans_W8101	JACFRU01	public
B_choladohabitans_W8106	JACFRY01	public
B_choladohabitans_W8113	JACFQZ01	public
B_choladohabitans_W8116	JACFSA01	public
B_colobi_DSM112552	JAFEJU01	public
B_commune_R52791	FMBL00000000.1	public
B_coryneforme_Bma6	GCA_000967205.1	public
B_coryneforme_LMG18911	CP007287.1	public
B_criceti_Ham19E	NZ_MVOH00000000.1	public
B_cuniculi_LMG10738	JGYV00000000.1	public
B_dentium_BRD23	GCA_010667555.1	public
B_dentium_BRD24	GCA_010667545.1	public
B_dolichotidis_2036B	NZ_QXGM00000000.1	public
B_erythrocebi_DSM109960	JAAIIF01	public
B_eulemuris_DSM100216	CP062938.1	public
B_felsineum_CP4	JAFEJV010000001.1	public
B_felsineum_TREH	NZ_PEBJ00000000.1	public
B_imperatoris_JCM32708	CP071591.1	public
B_indicum_ESL0197	GCA_003202665.1	public
B_indicum_LMG11587	CP006018.1	public
B_italicum_Rab10A	NZ_MVOG00000000.1	public
B_jacchi_MRM93	RQSP00000000	public
B_kashiwanohense_APCKJ1	CP026729	public
B_kashiwanohense_DSM21854	AP012327	public
B_kashiwanohense_PV20-2	CP007456	public
B_lemurum_DSM28807	CP062948.1	public
B_leontopitheci_LMG31471	NZ_WBVT01000001.1	public
B_longum_subsp_infantis_157F	AP010890	public
B_longum_subsp_infantis_ATCC15697	CP001095	public
B_longum_subsp_infantis_BINF	CP073283	public
B_longum_subsp_infantis_BT1	CP010411	public
B_longum_subsp_infantis_JCM7009	CP071248	public
B_longum_subsp_infantis_JRPT	CP094658	public
B_longum_subsp_infantis_KCTC5934	CP062937	public
B_longum_subsp_infantis_PI_005	CP054523	public
B_longum_subsp_longum_BBMN68	CP002286	public
B_longum_subsp_longum_BORI	CP031133	public
B_longum_subsp_longum_DJO10A	CP011965	public
B_longum_subsp_longum_F2	CP118598	public
B_longum_subsp_longum_GT15	CP006741	public
B_longum_subsp_longum_JCM11342	CP071684	public
B_longum_subsp_longum_JCM7052	AP022379	public
B_longum_subsp_longum_KCTC3128	CP070995	public
B_longum_subsp_longum_NBRC114494	CP084020	public
B_longum_subsp_longum_NCIMB8809	CP011964	public
B_longum_subsp_suillum_JCM19995	CP070996	public
B_magnum_LMG11591	JGZB00000000.1	public
B_merycicum_DSM6492	FQTX01000015.1	public
B_miconis_DSM112551	JAHBBH01	public
B_miconisargentati_DSM112546	JAHBBJ01	public
B_mizhiense_S053_2	BPWE01	public
B_moukalabense_CD14	GCA_005405785.1	public
B_moukalabense_CD16	GCA_005405805.1	public
B_moukalabense_CD33	GCA_005405825.1	public
B_moukalabense_DSM27321	AZMV00000000.1	public
B_moukalabense_EB43	GCA_005405845.1	public
B_moukalabense_EB44	GCA_005405865.1	public
B_moukalabense_GB62	GCA_005405725.1	public
B_moukalabense_GB65	GCA_005405765.1	public
B_myosotis_DSM100196	MWWW00000000.1	public
B_myosotis_RST17	GCA_008698155.1	public
B_oedipodis_DSM109957	JAAIII01	public
B_olomucense_DSM109959	JAAIIG01	public
B_panos_DSM109963	JAAIIJ01	public
B_parmae_Uis4E	NZ_NMWT00000000.1	public
B_phasiani_DSM112544	JAHBBD01	public
B_pluvialisilvae_DSM112545	JAHBBI01	public
B_polysaccharolyticum_B14448H7	JACFRB0	public
B_polysaccharolyticum_C3	JAOANO01	public
B_polysaccharolyticum_JCM34588	JACFQG01	public
B_polysaccharolyticum_W6238G3	JACFSC01	public
B_polysaccharolyticum_W8111	VMHJ01	public
B_pongonis_DSM112547	JAHBBE01	public
B_porcinum_DSM17755	GCA_000771045.1	public
B_primatium_TRE1	NZ_PEBI00000000.1	public
B_pseudocatenulatum_12	CP025199	public
B_pseudocatenulatum_Bi-OTA128	CP092470	public
B_pseudocatenulatum_DFI_7_61	CP143938	public
B_pseudocatenulatum_JCLA3	CP090598	public
B_pseudocatenulatum_N2	CP072504	public
B_pseudocatenulatum_YIT11027	CP079236	public
B_pseudocatenulatum_YIT11952	CP079235	public
B_pseudocatenulatum_YIT11953	CP079233	public
B_pseudocatenulatum_YIT11956	CP079232	public
B_pseudocatenulatum_YIT12820	CP079231	public
B_pseudolongum_subsp_globosum_1747B	GCA_002846835.1	public
B_pseudolongum_subsp_globosum_1770B	RYVD00000000	public
B_pseudolongum_subsp_globosum_1805B	RYVA00000000	public
B_pseudolongum_subsp_globosum_2002B	RYUX00000000	public
B_pseudolongum_subsp_globosum_2003B	RYUW00000000	public
B_pseudolongum_subsp_globosum_2086B	RYUK00000000	public
B_pseudolongum_subsp_globosum_AGR2145	ATWW01	public
B_pseudolongum_subsp_globosum_DSM20092	CP017695.1	public
B_pseudolongum_subsp_globosum_LH_972	Gp0565472	public
B_pseudolongum_subsp_globosum_LMG11569	JGZG00000000	public
B_pseudolongum_subsp_pseudolongum_1370B	PCHI00000000	public
B_pseudolongum_subsp_pseudolongum_1513B	RYVM00000000	public
B_pseudolongum_subsp_pseudolongum_1595B	PCHF00000000	public
B_pseudolongum_subsp_pseudolongum_1604B	RYVH00000000	public
B_pseudolongum_subsp_pseudolongum_1612B	RYVG00000000	public
B_pseudolongum_subsp_pseudolongum_1629B	RYVE00000000	public
B_pseudolongum_subsp_pseudolongum_2054B	RYUN00000000	public
B_pseudolongum_subsp_pseudolongum_LMG11571	JGZH00000000.1	public
B_pullorum_subsp_gallinarum_CACC514	CP035465.1	public
B_pullorum_subsp_gallinarum_LMG11586	JGYX00000000.1	public
B_pullorum_subsp_pullorum_LMG21816	JGZJ00000000.1	public
B_pullorum_subsp_saeculare_LMG14934	JGZM00000000.1	public
B_ramosum_TREM	GCA_010667665.1	public
B_reuteri_DSM23975	JGZK00000000.1	public
B_reuteri_RST19	GCA_008698125.1	public
B_rousetti_RST9	PEBH00000000	public
B_ruminantium_LMG21811	JGZL00000000.1	public
B_saguini_DSM23967	JGZN00000000.1	public
B_saguinibicoloris_DSM112543	JAHBBF01	public
B_samirii_2033B	GCA_003952945.1	public
B_santillanense_DSM112550	JAFEJS01	public
B_scaligerum_TRED	NZ_PGLQ00000000.1	public
B_simiiventris_DSM112549	JAHBBG01	public
B_stellenboschense_DSM23968	JGZP00000000.1	public
B_thermophilum_1542B	GCA_002846785.1	public
B_thermophilum_1543B	GCA_002846655.1	public
B_thermophilum_BSM130P533C	GCA_012844045.1	public
B_thermophilum_JCM1207	GCA_000741495.1	public
B_tissieri_DSM100201	MWWV00000000.1	public
B_tissieri_RST11	GCA_008698195.1	public
B_tissieri_RST7	GCA_008698165.1	public
B_tsurumiense_BSM380WT2B	GCA_009696505.1	public
B_tsurumiense_JCM13495	JGZU00000000.1	public
B_vansinderenii_Tam10B	NZ_NEWD00000000.1	public
LH_12	ERS2658035	in-house
LH_13	ERS2658027	in-house
LH_14	ERS2658028	in-house
LH_206	ERS2658036	in-house
LH_21	ERS2658038	in-house
LH_210	JBKEWL000000000	in-house
LH_228	JBKEWK000000000	in-house
LH_23	ERS2658040	in-house
LH_230	JBKEWJ000000000	in-house
LH_274	JBKEWI000000000	in-house
LH_275	JBKEWH000000000	in-house
LH_276	JBKEWG000000000	in-house
LH_277	GCA_902505545.1	in-house
LH_298	JBKEWF000000000	in-house
LH_307	JBKEWE000000000	in-house
LH_308	JBKEWD000000000	in-house
LH_309	JBKEWC000000000	in-house
LH_312	JBKEWB000000000	in-house
LH_315	JBKEWA000000000	in-house
LH_316	JBKEVZ000000000	in-house
LH_326	JBKEVY000000000	in-house
LH_327	JBKEVX000000000	in-house
LH_384	JBKEVU000000000	in-house
LH_385	JBKEVT000000000	in-house
LH_387	JBKEVS000000000	in-house
LH_390	JBKEVQ000000000	in-house
LH_405	JBKEVO000000000	in-house
LH_406	JBKEVN000000000	in-house
LH_410	JBKEVM000000000	in-house
LH_411	JBKEVL000000000	in-house
LH_413	JBKEVK000000000	in-house
LH_416	JBKEVJ000000000	in-house
LH_417	JBKEVI000000000	in-house
LH_418	JBKEVH000000000	in-house
LH_419	JBKEVG000000000	in-house
LH_420	JBKEVF000000000	in-house
LH_421	JBKEVE000000000	in-house
LH_423	JBKEVD000000000	in-house
LH_424	JBKEVC000000000	in-house
LH_426	JBKEVB000000000	in-house
LH_428	JBKEVA000000000	in-house
LH_429	JBKEUZ000000000	in-house
LH_436	JBKEUY000000000	in-house
LH_437	JBKEUX000000000	in-house
LH_447	JBKEUW000000000	in-house
LH_449	JBKEUV000000000	in-house
LH_450	JBKEUU000000000	in-house
LH_452	JBKEUT000000000	in-house
LH_453	JBKEUS000000000	in-house
LH_454	JBKEUR000000000	in-house
LH_456	JBKEUQ000000000	in-house
LH_457	JBKEUP000000000	in-house
LH_458	JBKEUO000000000	in-house
LH_461	JBKEUN000000000	in-house
LH_463	JBKEUM000000000	in-house
LH_466	JBKEUL000000000	in-house
LH_490	JBKEUJ000000000	in-house
LH_495	JBKEUH000000000	in-house
LH_498	JBKEUG000000000	in-house
LH_506	JBKEUF000000000	in-house
LH_512	JBKEUE000000000	in-house
LH_521	JBKEUD000000000	in-house
LH_539	JBKEUC000000000	in-house
LH_543	JBKEUB000000000	in-house
LH_554	JBKEUA000000000	in-house
LH_558	JBKETZ000000000	in-house
LH_583	JBKETY000000000	in-house
LH_584	JBKETX000000000	in-house
LH_585	JBKETW000000000	in-house
LH_597	JBKETV000000000	in-house
LH_598	JBKETU000000000	in-house
LH_602	JBKETS000000000	in-house
LH_603	JBKETR000000000	in-house
LH_605	JBKETQ000000000	in-house
LH_606	JBKETP000000000	in-house
LH_607	JBKETO000000000	in-house
LH_656	ERS2658029	in-house
LH_664	ERS2658041	in-house
LH_666	ERS2658043	in-house
LH_694	JBKETM000000000	in-house
LH_710	JBKETL000000000	in-house
LH_711	JBKETK000000000	in-house
LH_717	JBKETI000000000	in-house
LH_718	JBKETH000000000	in-house
LH_72	JBKETG000000000	in-house
LH_724	JBKETF000000000	in-house
LH_727	JBKETD000000000	in-house
LH_728	JBKETC000000000	in-house
LH_730	JBKETB000000000	in-house
LH_741	JBKETA000000000	in-house
LH_743	JBKESZ000000000	in-house
LH_810	JBKESY000000000	in-house
LH_898	JBKJEI000000000	in-house
LH_900	JBKESX000000000	in-house
LH_939	JBKESW000000000	in-house
Scardovia_inopinata_JCM12537	AP012334.1	public
